# fluxTrAM: Integration of tracer-based metabolomics data into atomically resolved genome-scale metabolic networks for metabolic flux analysis

**DOI:** 10.1101/2024.11.26.625485

**Authors:** Luojiao Huang, German Preciat, Jesus Alarcon-Gil, Edinson L. Moreno, Agnieszka Wegrzyn, Ines Thiele, Emma L. Schymanski, Amy Harms, Ronan M.T. Fleming, Thomas Hankemeier

**Affiliations:** Metabolomics and Analytics Centre, Leiden Academic Centre for Drug Research, Leiden University, Leiden, Netherlands; Computer Sciences Department, University of Guadalajara, Guadalajara, Mexico; Department of Neurobiology, Care Sciences and Society, Division of Neurogeriatrics, Center for Alzheimer Research, Karolinska Institutet, Stockholm, Sweden; Digital Metabolic Twin Centre, School of Medicine, University of Galway, University Rd, Galway, Ireland; School of Medicine, University of Galway, University Rd, Galway, Ireland; Luxembourg Centre for Systems Biomedicine, University of Luxembourg, Belvaux, Luxembourg

## Abstract

Quantitative inference of intracellular reaction rates is essential for characterising metabolic phenotypes. The classical experimental method for measuring metabolic fluxes makes use of stable-isotope tracing of metabolites through the metabolic network, followed by mass spectrometry analysis. The most common ^13^C-based metabolic flux analysis requires multidisciplinary knowledge in analytical chemistry, cell biology, and mathematical modelling, as well as the use of multiple independent tools for handling mass spectrometry data. Besides, flux analysis is usually carried out within a small network to validate a specific biological hypothesis. To overcome interdisciplinary barriers and extend flux interpretation towards a genome-scale level, we developed fluxTrAM, a semi-automated pipeline for processing tracer-based metabolomics data and integrating it with atomically resolved genome-scale metabolic networks to enable flux predictions at genome-scale. fluxTrAM integrates different software packages inside and outside of the COBRA Toolbox v3.4 for the generation of metabolite structure and reaction databases for a genome-scale model, labelled mass spectrometry data processing into standardised mass isotopologue distribution data (MID), and metabolic flux analysis. To demonstrate the utility of this pipeline, we generated ^13^C-labeled metabolomics data on an *in vitro* human induced pluripotent stem cell (iPSC)-derived dopaminergic neuronal culture and processed ^13^C-labeled MID datasets. In parallel, we generated a cheminformatic database of standardised and context-specific metabolite structures, and atom-mapped reactions for a genome-scale dopaminergic neuronal metabolic model. MID data could be exported into established flux inference software for conventional flux inference on a core model scale. It could also be integrated into the atomically resolved metabolic model for flux inference at genome-scale using moiety fluxomics method. The core model flux solution and moiety flux solution were then compared to two additional flux solutions predicted via flux balance analysis and entropic flux balance analysis. The extensive computational flux analysis and comparison helped to better evaluate the obtained flux feasibility of the neuron-specific genome-scale model and suggested new tracer-based metabolomics experiments with novel labeling configurations, such as labelling a moiety within the thymidine metabolite. Overall, fluxTrAM enables the automation of labelled liquid chromatography (LC)-mass spectrometry (MS) data processing into MID datasets and atom mapping for any given genome-scale metabolic model. It contributes to the standardisation and high throughput of metabolic flux analysis at genome-scale.
