## Supplementary Tables for "fluxTrAM: Integration of tracer-based metabolomics data into atomically resolved genome-scale metabolic networks for metabolic flux analysis"

### Sheet: Medium composition
	Normal Culture										Isotope labeling culture
	Concentrartions (mM)										Concentrartions (mM)
	Stock						Media used for the experiments				Stock							Media used for the experiments
	Basic media		Supplements								Basic media		Supplements
	DMEM/F12 *1	Neurobasal *2	N2 *3	B27 *4	L-glutamine *5	Ascorbic acid *6	N2B27	Maintenance	Differentiation (with PMA)	Differentiation (no PMA)	SILAC Advanced DMEM/F12 *7	Neurobasal no D-glucose *8	N2 *3	B27 *4	L-glutamine *5	Ascorbic acid *6	D-Glucose (U-13C6, 99%) *9	N2B27	Differentiation (no PMA)
Amino Acids											Amino Acids
Glycine	0.25	0.4					0.312	0.309332	0.306634	0.307732	0.25	0.4						0.299	0.29491
L-Alanine	0.05	0.0224719					0.0347865	0.0344891	0.0341882	0.0343106	0.05	0.0224719						0.0333371	0.032881
L-Arginine hydrochloride	0.699052	0.398104					0.526635	0.522132	0.517577	0.519431		0.398104						0.183128	0.180623
L-Asparagine-H2O	0.05	0.00553333					0.026656	0.0264281	0.0261975	0.0262913	0.05	0.00553333						0.0255453	0.0251959
L-Aspartic acid	0.05						0.024	0.0237948	0.0235872	0.0236717	0.05							0.023	0.0226854
L-Cysteine		0.260331					0.124959	0.12389	0.122809	0.123249		0.260331						0.119752	0.118114
L-Cysteine hydrochloride-H2O	0.0997727						0.0478909	0.0474814	0.0470672	0.0472358	0.0997727							0.0458955	0.0452676
L-Cystine 2HCl	0.0999681						0.0479847	0.0475744	0.0471593	0.0473282	0.0999681							0.0459853	0.0453562
L-Glutamic Acid	0.05						0.024	0.0237948	0.0235872	0.0236717	0.05							0.023	0.0226854
L-glutamine					200		2	1.9829	1.9656	1.97264					200			2	1.97264
L-Histidine hydrochloride-H2O	0.149905	0.2					0.167954	0.166518	0.165065	0.165657	0.149905	0.2						0.160956	0.158754
L-Isoleucine	0.415802	0.801527					0.584318	0.579322	0.574267	0.576324	0.415802	0.801527						0.559971	0.552311
L-Leucine	0.450763	0.801527					0.601099	0.59596	0.59076	0.592876	0.450763	0.801527						0.576053	0.568173
L-Lysine hydrochloride	0.498634	0.797814					0.622295	0.616974	0.611592	0.613782		0.797814						0.366995	0.361974
L-Methionine	0.115705	0.201342					0.152183	0.150881	0.149565	0.150101	0.115705	0.201342						0.145842	0.143846
L-Phenylalanine	0.21503	0.4					0.295215	0.29269	0.290137	0.291176	0.21503	0.4						0.282914	0.279044
L-Proline	0.15	0.0674783					0.10439	0.103497	0.102594	0.102962	0.15	0.0674783						0.10004	0.0986715
L-Serine	0.25	0.4					0.312	0.309332	0.306634	0.307732	0.25	0.4						0.299	0.29491
L-Threonine	0.44916	0.798319					0.59879	0.59367	0.588491	0.590598	0.44916	0.798319						0.57384	0.56599
L-Tryptophan	0.0442157	0.0784314					0.0588706	0.0583672	0.057858	0.0580652	0.0442157	0.0784314						0.0564176	0.0556459
L-Tyrosine		0.39779					0.190939	0.189307	0.187655	0.188327		0.39779						0.182983	0.18048
L-Tyrosine disodium salt dihydrate	0.213755						0.102602	0.101725	0.100838	0.101199	0.213755							0.0983272	0.0969821
L-Valine	0.451709	0.803419					0.602462	0.59731	0.592099	0.59422	0.451709	0.803419						0.577359	0.569461
Vitamins											Vitamins
Ascorbic Acid						20		0.15	0.2	0.2						20			0.2
Ascorbic Acid phosphate	0.00863439						0.00414451	0.00410907	0.00407322	0.00408781	0.00863439							0.00397182	0.00391748
Biotin	1.43443e-05			confidential			6.88525e-06	6.82638e-06	6.76682e-06	6.79106e-06	1.43443e-05			confidential				6.88525e-06	6.79106e-06
Choline chloride	0.0641429	0.0285714					0.0445029	0.0441224	0.0437374	0.0438941	0.0641429	0.0285714						0.0426486	0.0420651
D-Calcium pantothenate	0.00469602	0.00838574					0.00627925	0.00622556	0.00617124	0.00619335	0.00469602	0.00838574						0.00601761	0.00593529
DL Alpha Tocopherol Acetate				confidential			N/A	N/A	N/A	N/A				confidential				N/A	N/A
DL Alpha-Tocopherol				confidential			N/A	N/A	N/A	N/A				confidential				N/A	N/A
Folic Acid	0.00600907	0.0090703					0.0072381	0.00717621	0.0071136	0.00713908	0.00600907	0.0090703						0.00693651	0.00684162
Niacinamide	0.0165574	0.0327869					0.0236852	0.0234827	0.0232779	0.0233612	0.0165574	0.0327869						0.0226984	0.0223878
Pyridoxine hydrochloride	0.00970874	0.0196078					0.014072	0.0139516	0.0138299	0.0138795	0.00970874	0.0196078						0.0134856	0.0133011
Riboflavin	0.000582447	0.00106383					0.000790213	0.000783456	0.000776621	0.000779403	0.000582447	0.00106383						0.000757287	0.000746928
Thiamine hydrochloride	0.00643917	0.0118694					0.00878813	0.00871299	0.00863697	0.00866791	0.00643917	0.0118694						0.00842196	0.00830675
Vitamin B12	0.000501845	5.01845e-06					0.000243294	0.000241214	0.00023911	0.000239966	0.000501845	5.01845e-06						0.000233157	0.000229968
i-Inositol	0.07	0.04					0.0528	0.0523486	0.0518918	0.0520777	0.07	0.04						0.0506	0.0499078
Inorganic Salts											Inorganic Salts
Calcium Chloride (CaCl2) (anhyd,)	1.05045	1.8018					1.36908	1.35738	1.34553	1.35035	1.05045	1.8018						1.31204	1.29409
Cupric sulfate (CuSO4-5H2O)	5.2e-06						2.496e-06	2.47466e-06	2.45307e-06	2.46185e-06	5.2e-06							2.392e-06	2.35928e-06
Ferric Nitrate (Fe(NO3)3"9H2O)	0.000123762	0.000247525					0.000178218	0.000176694	0.000175152	0.00017578	0.000123762	0.000247525						0.000170792	0.000168456
Ferric sulfate (FeSO4-7H2O)	0.0015						0.00072	0.000713844	0.000707616	0.00071015	0.0015							0.00069	0.000680561
Magnesium Chloride (anhydrous)	0.301474	0.813684					0.535276	0.530699	0.526069	0.527953	0.301474	0.813684						0.512973	0.505955
Magnesium Sulfate (MgSO4) (anhyd,)	0.407						0.19536	0.19369	0.192	0.192687	0.407							0.18722	0.184659
Potassium Chloride (KCl)	4.15733	5.33333					4.55552	4.51657	4.47717	4.4932	4.15733	5.33333						4.36571	4.30598
Sodium Bicarbonate (NaHCO3)	29.0238	26.1905					26.5029	26.2763	26.047	26.1403	29.0238	26.1905						25.3986	25.0511
Sodium Chloride (NaCl)	120.612	51.7241					82.7214	82.0141	81.2986	81.5898	120.612	51.7241						79.2747	78.1902
Sodium Phosphate dibasic (Na2HPO4) anhydrous	0.500141						0.240068	0.238015	0.235938	0.236783	0.500141							0.230065	0.226918
Sodium Phosphate monobasic (NaH2PO4-H2O)	0.452899	0.905797					0.652174	0.646598	0.640957	0.643252	0.452899	0.905797						0.625	0.61645
Zinc sulfate (ZnSO4-7H2O)	0.003	0.000673611					0.00176333	0.00174826	0.001733	0.00173921	0.003	0.000673611						0.00168986	0.00166674
Other Components											Other Components
Ammonium Metavanadate	2.56454e-06						1.23098e-06	1.22045e-06	1.20981e-06	1.21414e-06	2.56454e-06							1.17969e-06	1.16355e-06
Corticosterone				confidential			N/A	N/A	N/A	N/A				confidential				N/A	N/A
D-Galactose				confidential			N/A	N/A	N/A	N/A				confidential				N/A	N/A
D-Glucose (Dextrose)	17.5056	25					20.4027	20.2282	20.0517	20.1236							370.9	20.3995	20.1204
Ethanolamine	0.0194792						0.00935001	0.00927007	0.00918919	0.0092221	0.0194792							0.00896043	0.00883785
Ethanolamine HCl				confidential			N/A	N/A	N/A	N/A				confidential				N/A	N/A
Glutathione, monosodium	0.00325733						0.00156352	0.00155015	0.00153663	0.00154213	0.00325733							0.00149837	0.00147787
Glutathione (reduced)				confidential			N/A	N/A	N/A	N/A				confidential				N/A	N/A
HEPES		10.9244					5.2437	5.19886	5.15351	5.17196		10.9244						5.02521	4.95647
Hypoxanthine Na	0.0150314						0.0072151	0.00715341	0.007091	0.00711639	0.0150314							0.00691447	0.00681988
L-Carnitine HCl				confidential			N/A	N/A	N/A	N/A				confidential				N/A	N/A
Linoleic Acid	0.00015			confidential			7.2e-05	7.13844e-05	7.07616e-05	7.1015e-05	0.00015			confidential				6.9e-05	6.80561e-05
Linolenic Acid				confidential			N/A	N/A	N/A	N/A				confidential				N/A	N/A
Lipoic Acid	0.000509709						0.00024466	0.000242568	0.000240452	0.000241313	0.000509709							0.000234466	0.000231259
Manganous Chloride	2.52525e-07						1.21212e-07	1.20176e-07	1.19127e-07	1.19554e-07	2.52525e-07							1.16162e-07	1.14573e-07
Phenol Red	0.0215197	0.0215197					0.0206589	0.0204822	0.0203035	0.0203763		0.0215197						0.00989904	0.00976363
Progesterone			0.00200337	confidential			1.00169e-05	9.93121e-06	9.84456e-06	9.87982e-06			0.00200337	confidential				1.00169e-05	9.87982e-06
Putrescine			10.0062				0.0500311	0.0496033	0.0491705	0.0493466			10.0062					0.0500311	0.0493466
Putrescine 2HCl	0.000503106			confidential			0.000241491	0.000239426	0.000237337	0.000238187	0.000503106			confidential				0.000231429	0.000228263
Selenite			0.00300578				1.50289e-05	1.49004e-05	1.47704e-05	1.48233e-05			0.00300578					1.50289e-05	1.48233e-05
Sodium Selenite	2.89017e-05			confidential			1.38728e-05	1.37542e-05	1.36342e-05	1.36831e-05	2.89017e-05			confidential				1.32948e-05	1.31129e-05
Sodium Pyruvate	1	0.227273					0.589091	0.584054	0.578959	0.581032	1							0.46	0.453707
Thymidine	0.00150826						0.000723967	0.000717777	0.000711515	0.000714063	0.00150826							0.000693802	0.00068431
T3 (triodo-I-thyronine)				confidential			N/A	N/A	N/A	N/A				confidential				N/A	N/A
Proteins											Proteins
AlbuMAX® II	Infinity						N/A	N/A	N/A	N/A	Infinity							N/A	N/A
Human Transferrin (Holo)	Infinity		1	confidential			0.005	0.00495725	0.004914	0.0049316	Infinity		1	confidential				0.005	0.0049316
Insulin Recombinant Full Chain	Infinity		0.0860926	confidential			0.000430463	0.000426783	0.000423059	0.000424574	Infinity		0.0860926	confidential				0.000430463	0.000424574
BSA, fatty acid free Fraction V				confidential			N/A	N/A	N/A	N/A				confidential				N/A	N/A
Catalase				confidential			N/A	N/A	N/A	N/A				confidential				N/A	N/A
Superoxide Dismutase				confidential			N/A	N/A	N/A	N/A				confidential				N/A	N/A
Other supplements: pen/strep (antibiotics), BDNF, GDNF, dbcAMP, TGFβ3
N/A - not available
concentrations in red are not accurate, B27 has confidential amount of its compounds
*1 http://www.thermofisher.com/lu/en/home/technical-resources/media-formulation.227.html
*2 http://www.thermofisher.com/lu/en/home/technical-resources/media-formulation.251.html
*3 https://www.thermofisher.com/lu/en/home/technical-resources/media-formulation.166.html
*4 https://www.thermofisher.com/lu/en/home/technical-resources/media-formulation.259.html
*5 https://www.thermofisher.com/order/catalog/product/25030081?ICID=search-product
*6 http://www.sigmaaldrich.com/catalog/product/sigma/a8960?lang=fr&region=LU
*7 https://www.thermofisher.com/order/catalog/product/A2494301?SID=srch-srp-A2494301#/A2494301?SID=srch-srp-A2494301
*8 https://www.thermofisher.com/order/catalog/product/A2477501?SID=srch-srp-A2477501#/A2477501?SID=srch-srp-A2477501
*9 https://shop.isotope.com/productdetails.aspx?itemno=CLM-1396-PK

### Sheet: Table of Contents
Table of Contents
Table S1: Metabolites targeted in the mass isotopologue distribution analysis by fluxTrAM
Table S2: List of reactions and atom transitions for the central carbon metabolism model created in INCA
Table S3: Correlation analysis of integration results from automated packages and manual software.
Table S4: The t-test examination over the automatically processed MID results of amino acids between labelled and unlabelled samples
Table S5: The MID results of central carbon metabolism for neurons monitored over a time course of 24 hours
Table S6. Comparison of four sets of flux distributions in the core model
Table S7. A list of 10 conserved moieties identified within the atomically resolved iDopaNeuroC model

### Sheet: S1 Target metabolites
KEGG id	name	formula	LC-MS retention time
C00064	Glutamine	C5H10N2O3	9.952
C00025	Glutamate	C5H9NO4	9.206
C00074	Phosphoenolpyruvate	C3H5O6P	10.57
C00022	Pyruvate	C3H4O3	3.911
C00186	Lactate	C3H6O3	5.587
C00026	Ketoglutarate	C5H6O5	7.272
C00042	Succinate	C4H6O4	6.18
C00122	Fumarate	C4H4O4	8.049
C00149	Malate	C4H6O5	7.979
C00158	Citrate	C6H8O7	12.54

### Sheet: S2 INCA model
ID	Equation
GLCt1r	glc_D.e (abcdef) -> glc_D (abcdef)
HEX1	glc_D (abcdef) -> g6p (abcdef)
PGI	g6p (abcdef) -> f6p (abcdef)
PFK	f6p (abcdef) -> fdp (abcdef)
FBA	fdp (abcdef) -> dhap (cba) + g3p (def)
TPI	dhap (abc) <-> g3p (abc)
GAPD/PGK	g3p (abc) <-> 3pg (abc)
PGM/ENO	3pg (abc) <-> pep (abc)
PYK	pep (abc) <-> pyr (abc)
LDH_L	pyr (abc) <-> lac_L (abc)
L_LACt2r	lac_L (abc) -> lac_L.e (abc)
G6PDH2r/PGL	g6p (abcdef) -> 6pgc (abcdef)
GND	6pgc (abcdef) -> ru5p_D (bcdef) + co2 (a)
RPI	ru5p_D (abcde) <-> r5p (abcde)
RPE	ru5p_D (abcde) <-> xu5p_D (abcde)
TALA	s7p (abcdefg) + g3p (hij) <-> e4p (defg) + f6p (abchij)
TKT2	xu5p_D (abcde) + e4p (fghi) <-> g3p (cde) + f6p (abfghi)
TKT1	xu5p_D (abcde) + r5p (fghij) <-> g3p (hij) + s7p (fgabcde)
PYRt2m/PDHm	pyr (abc) -> accoa (bc) + co2 (a)
CSm	accoa (ab) + oaa (cdef) <-> cit (fedbac)
ACONTm/ICDHxm	cit (abcdef) <-> akg (abcde) + co2 (f)
AKGDm/SUCOAS1m	akg (abcde) <-> succ (bcde) + co2 (a)
SUCD1m	succ (abcd) <-> fum (abcd)
FUMm	fum (abcd) <-> mal_L (abcd)
MDHm	mal_L (abcd) <-> oaa (abcd)
PCm	pyr (abc) + co2 (d) -> oaa (abcd)
GLUDxm	glu_L (abcde) <-> akg (abcde)
GLUVESSEC	glu_L.e (abcde) -> glu_L (abcde)
GLNtm/GLUNm	gln_L (abcde) <-> glu_L (abcde)
In_gln_L	gln_L.in (abcde) -> gln_L (abcde)
Out_Pyr	pyr (abc) -> pyr.out (abc)
ME	mal_L (abcd) -> pyr (bcd) + co2 (a)
In_CO2	co2.in (a) -> co2 (a)
Out_CO2	co2 (a) -> co2.out (a)
Out_gln_L	gln_L (abcde) -> gln_L.out (abcde)
In_Pyr	pyr.in (abc) -> pyr (abc)

### Sheet: S3 Pearson correlation p value 
metabolite	corr_ISO&Sky	corr_ISO&ElMAVEN	corr_X13CMS&Sky	corr_X13CMS&ElMAVEN
Phosphoenolpyruvate	7.22433e-10	6.76815e-10
Fumarate	3.0637e-14	3.17608e-11	5.19235e-06	5.53639e-05
Ketoglutarate	6.29002e-12	1.13157e-14	8.45248e-21	9.24959e-15
Alanine	3.01994e-08	2.09022e-07	1.43718e-07	8.30735e-09
Aspartate	6.77306e-16	1.02371e-16	2.23439e-05	2.4829e-05
Glutamate	2.09932e-13	8.95408e-29	3.28858e-10	8.17496e-10
Fructose 1,6-bisphosphate	3.97648e-31	1.32669e-41	0.00160431	0.00191323
Glutathione	5.98795e-34	9.48502e-51	5.44474e-33	1.88871e-39
ATP	1.25143e-53	1.60728e-58	3.5071e-25	2.0832e-25

### Sheet: S4 AAs MID t-test examination
class	metabolite	isotopologue	Sample_L1	Sample_L2	Sample_L3	Standard deviation in Sample_L	Sample_U1	Sample_U2	Sample_U3	Standard deviation in Sample_U	statistic	p value
Conditionally essential amino acid	Proline	0	0.648383	0.660441	0.655609	0.00606861	0.938238	0.933439	0.930579	0.00387039	-67.2038	2.93722e-07
		1	0.0667969	0.0596721	0.0549431	0.00596711	0.0609766	0.0658899	0.069421	0.004241	-1.17316	0.305823
		2	0.15195	0.156045	0.147338	0.00435598	0.000784934	0.000670642	0	0.000424057	59.8747	4.65984e-07
		3	0.0599938	0.0487036	0.0554743	0.00568236	0	0	0	0	16.6805	7.56799e-05
		4	0.0464453	0.0446072	0.054761	0.00541035	0	0	0	0	15.5601	9.95953e-05
		5	0.0264309	0.0305311	0.0318744	0.00283573	0	0	0	0	18.087	5.49401e-05
	Tyrosine	0	0.908	0.911954	0.901415	0.00532378	0.889551	0.889222	0.883752	0.00325724	5.44348	0.00553027
		1	0.0855901	0.0794733	0.0904026	0.00547764	0.0977669	0.103071	0.105546	0.00397433	-4.3439	0.0122154
		2	0.00396023	0.00644904	0.00490486	0.00125638	0.00887628	0.00496169	0.00665993	0.001963	-1.28414	0.268426
		3	0.000299941	0	0.000183822	0.000151239	0.00108728	0.000705947	0.000693013	0.000223991	-4.27771	0.012871
		4	0.000801712	0.000474762	0.000439951	0.000199574	0	0	0	0	4.96547	0.00767619
		5	0	0	0	0	0.00271825	0.0020395	0.00279195	0.00041479	-10.5085	0.000463673
		6	0	0	0.000312813	0.000180603	0	0	0	0	1	0.373901
		7	0.00134853	0.00164884	0.0023298	0.00050279	0	0	0.0005573	0.000321757	4.61341	0.00993015
		8	0	0	1.07928e-05	6.23121e-06	0	0	0	0	1	0.373901
		9	0	0	0	0	0	0	0	0
	Glutamine	0	0.95417	0.929442	0.943656	0.01241	0.978255	0.969217	0.978666	0.00534035	-4.2251	0.0134227
		1	0.0190022	0.023501	0.0222085	0.00231627	0.0111845	0.0221059	0.00988174	0.00671322	1.75114	0.15481
		2	0.0207949	0.0384476	0.027844	0.0088858	0.000877956	0.000587673	0.000723515	0.000145241	5.51542	0.00527454
		3	0.00219398	0.00299906	0.00265941	0.000404175	0.0006208	0.000324641	0.000561634	0.000156725	8.45104	0.00107404
		4	0.00285653	0.00383809	0.00233549	0.00076297	0.000242951	0.000331968	0.000209479	6.33086e-05	6.21827	0.00340466
		5	0.000982136	0.00177182	0.00129649	0.000397568	0.00881891	0.00743245	0.00995792	0.00126475	-9.64981	0.00064507
Essential amino acid	Methionine	0	0.942004	0.952084	0.943484	0.00544277	0.939295	0.92258	0.93064	0.00835934	2.60788	0.0595523
		1	0.0559401	0.0455546	0.0560791	0.00603656	0.0603784	0.0763796	0.0693605	0.00802064	-2.79199	0.0492122
		2	0.000109673	0.00236166	0	0.00133297	0.000326645	0.00104059	0	0.00053217	0.444133	0.679916
		3	0.00133212	0	0	0.000769103	0	0	0	0	1	0.373901
		4	0	0	0	0	0	0	0	0
		5	0.000613664	0	0.000437412	0.000315958	0	0	0	0	1.92063	0.127179
	Threonine	0	0.958902	0.954401	0.957203	0.0022728	0.946256	0.95897	0.954682	0.00646848	0.892532	0.42255
		1	0.0373942	0.0408548	0.0392782	0.0017326	0.0486079	0.0374898	0.0399048	0.00584789	-0.802284	0.467346
		2	0.00352242	0.00461317	0.00329771	0.000703642	0.00508083	0.0035259	0.0054129	0.00100738	-1.21519	0.291113
		3	0.000181324	0.000130652	0.000220777	4.51787e-05	5.56969e-05	1.43649e-05	0	2.89161e-05	4.98013	0.00759663
		4	0	0	0	0	0	0	0	0
	Leucine	0	0.935002	0.934844	0.932349	0.00148824	0.934516	0.938431	0.941487	0.00349469	-1.86031	0.136351
		1	0.0632623	0.0644953	0.066647	0.001713	0.0644101	0.0598684	0.0570557	0.00371093	1.8463	0.138582
		2	0.00173556	0.000660576	0.00100392	0.000549056	0.0010743	0.00170027	0.00145699	0.000315562	-0.758072	0.490617
		3	0	0	0	0	0	0	0	0
		4	0	0	0	0	0	0	0	0
		5	0	0	0	0	0	0	0	0
		6	0	0	0	0	0	0	0	0
	Isoleucine	0	0.924517	0.934578	0.925368	0.00557952	0.933615	0.925293	0.928047	0.00423936	-0.205324	0.847345
		1	0.0733029	0.0642513	0.0728277	0.00509431	0.0663851	0.0739391	0.0715639	0.00386274	-0.136024	0.898373
		2	0.00218035	0.00117043	0.0018042	0.000510407	0	0.00076755	0.000389151	0.000383787	3.6148	0.0224606
		3	0	0	0	0	0	0	0	0
		4	0	0	0	0	0	0	0	0
		5	0	0	0	0	0	0	0	0
		6	0	0	0	0	0	0	0	0
	Phenylalanine	0	0.892834	0.896818	0.895039	0.00199587	0.899298	0.900778	0.92886	0.016657	-1.52271	0.202494
		1	0.097661	0.0924984	0.0996482	0.00369058	0.0943456	0.0923543	0.0660928	0.0157684	1.31961	0.257424
		2	0.00630134	0.00583028	0.00349665	0.00150189	0.00426055	0.00424	0.00282706	0.000821761	1.45034	0.220574
		3	0	0	0	0	0	0	0	0
		4	0	0	0	0	0	0	0	0
		5	0.00151051	0.00257994	0.000942016	0.000831632	0.0007791	0.00165921	0.000839381	0.000491655	1.04868	0.353507
		6	0	0	0	0	0	0	0	0
		7	0	0.000201875	0	0.000116553	0	0	0	0	1	0.373901
		8	0.00169332	0.00207151	0.000874209	0.000612033	0.00131709	0.000968009	0.00138055	0.000222138	0.863142	0.43674
		9	0	0	0	0	0	0	0	0
	Tryptophan	0	0.9265	0.886471	0.886257	0.023173	0.913541	0.907749	0.872647	0.0221285	0.0953462	0.928625
		1	0.0662639	0.110383	0.108881	0.0250497	0.0835218	0.0886629	0.123118	0.0215308	-0.170862	0.872627
		2	0.00548072	0.00274202	0.00486244	0.00143637	0.00293734	0.00358847	0.00342858	0.00033933	1.22472	0.287874
		3	0	0	0	0	0	0	0	0
		4	0	0	0	0	0	0	0	0
		5	0	0	0	0	0	0	0	0
		6	0	0	0	0	0	0	0	0
		7	0	0	0	0	0	0	0	0
		8	0	0	0	0	0	0	0	0
		9	0	0	0	0	0	0	0	0
		10	0.00175522	0.000404475	0	0.000919137	0	0	0.000806607	0.000465695	0.758169	0.490565
		11	0	0	0	0	0	0	0	0
Nonessential amino acid	Alanine	0	0.445799	0.430195	0.491448	0.031831	0.973798	0.924457	0.944322	0.0248259	-21.0979	2.98343e-05
		1	0.0309297	0.0262093	0.0233872	0.00381084	0.0252851	0.0755427	0.0540897	0.0252182	-1.68401	0.167466
		2	0.0292168	0.0394944	0.0207579	0.00938296	0.000916902	0	0.00158848	0.000797393	5.33182	0.00595797
		3	0.494055	0.504102	0.464407	0.0206381	0	0	0	0	40.9152	2.13248e-06
		0	0.445799	0.430195	0.491448	0.031831	0.973798	0.924457	0.944322	0.0248259	-21.0979	2.98343e-05
		1	0.0309297	0.0262093	0.0233872	0.00381084	0.0252851	0.0755427	0.0540897	0.0252182	-1.68401	0.167466
		2	0.0292168	0.0394944	0.0207579	0.00938296	0.000916902	0	0.00158848	0.000797393	5.33182	0.00595797
		3	0.494055	0.504102	0.464407	0.0206381	0	0	0	0	40.9152	2.13248e-06
	Serine	0	0.766209	0.796223	0.778293	0.0151019	0.963735	0.950762	0.951672	0.00724146	-18.1131	5.46266e-05
		1	0.126253	0.114887	0.117804	0.00590298	0.0332782	0.0449732	0.0424873	0.00616117	16.1179	8.6666e-05
		2	0.0435399	0.0349239	0.045283	0.00554653	0.00298693	0.00426459	0.00584081	0.00142954	11.1538	0.000367744
		3	0.0639987	0.0539657	0.0586195	0.00502089	0	0	0	0	20.3053	3.47314e-05
	Aspartate	0	0.45335	0.414541	0.442962	0.0200905	0.940175	0.951283	0.939516	0.00661165	-41.4951	2.01597e-06
		1	0.0803412	0.0997048	0.0787734	0.0116586	0.0531215	0.0445502	0.0549072	0.00553662	4.75251	0.00895438
		2	0.184108	0.192226	0.201534	0.00871946	0.00627679	0.00347192	0.00475798	0.00140404	36.8281	3.24567e-06
		3	0.194453	0.202947	0.19902	0.00425143	0.000426973	0.000695032	0.000818779	0.000200283	80.6417	1.41732e-07
		4	0.0877474	0.0905798	0.0777115	0.00676185	0	0	0	0	21.8615	2.5906e-05
	Asparagine	0	0.869366	0.881389	0.863587	0.00908154	0.992516	0.997199	0.992818	0.00262117	-22.4894	2.31491e-05
		1	0.00299979	0.00123906	0.00633222	0.00258668	0	0	0	0	2.35947	0.0777075
		2	0.080631	0.0811072	0.0851944	0.00250852	0.00741469	0.00280056	0.00615811	0.00238546	38.4536	2.73178e-06
		3	0.0420443	0.0295432	0.04211	0.00723655	6.92023e-05	0	0.000882193	0.000490579	8.97458	0.000853054
		4	0.00495938	0.00672165	0.00277612	0.0019765	0	0	0.000141878	8.19134e-05	4.178	0.0139407
	Glutamate	0	0.423886	0.393493	0.381233	0.0219595	0.931268	0.933604	0.930219	0.00173289	-41.8439	1.94971e-06
		1	0.0647168	0.0651351	0.0663474	0.000846902	0.0659867	0.0622667	0.0663016	0.00224417	0.39579	0.712463
		2	0.21628	0.228043	0.235458	0.00967035	0.00228516	0.00361698	0.00312514	0.000673447	39.9494	2.34585e-06
		3	0.106652	0.111833	0.116318	0.00483716	0.000371563	0.000505512	0.000353798	8.29409e-05	39.8083	2.3792e-06
		4	0.117662	0.125954	0.124361	0.00440033	3.94597e-05	0	0	2.27821e-05	48.275	1.10159e-06
		5	0.0708032	0.0755419	0.0762836	0.00297322	4.96287e-05	6.39992e-06	0	2.6996e-05	43.2181	1.71372e-06

### Sheet: S5 MID time course analysis
met_ID	met_Name	met_Formula	C13_isotope	0 min		5 min		10 min		20 min		40 min		1 h		2 h		3 h		5 h		8 h		12 h		24 h		reconMap3
				mean_MID	SD_MID	mean_MID	SD_MID	mean_MID	SD_MID	mean_MID	SD_MID	mean_MID	SD_MID	mean_MID	SD_MID	mean_MID	SD_MID	mean_MID	SD_MID	mean_MID	SD_MID	mean_MID	SD_MID	mean_MID	SD_MID	mean_MID	SD_MID
C00064	GLUTAMINE	C5H10N2O3	0	0.989257	0.00548377	0.99061	0.00424826	0.991021	0.00322697	0.991877	0.00475777	0.986835	0.00119555	0.959542	0.00450046	0.932647	0.0061591	0.903209	0.00999298	0.867089	0.00183254	0.837855	0.00819365	0.828767	0.00241972	0.712419	0.00474083	gln_L
C00064	GLUTAMINE	C5H10N2O3	1	0.0105911	0.00555324	0.00921229	0.00446513	0.00897813	0.00322596	0.00660125	0.00376902	0.00779359	0.000391813	0.00995704	0.00368894	0.0094008	0.00152527	0.0177781	0.00505976	0.0210962	0.0024507	0.0198567	0.00343118	0.02203	0.000765844	0.030295	0.00445742	gln_L
C00064	GLUTAMINE	C5H10N2O3	2	2.43836e-05	4.22337e-05	8.85615e-05	0.000153393	0	0	0.00140152	0.00111216	0.00411801	0.00129105	0.0199887	0.00115474	0.0383595	0.00312683	0.0479422	0.0027201	0.0574827	0.00141962	0.0609406	0.00274305	0.0623908	0.00312142	0.0896666	0.00302932	gln_L
C00064	GLUTAMINE	C5H10N2O3	3	0.000127206	0.000118377	8.95418e-05	0.000155091	0	0	0.000119912	0.000168869	0.000851497	0.000381815	0.00449386	0.001013	0.00790325	0.000804404	0.012863	0.00182596	0.0219316	0.00401055	0.0313434	0.00206487	0.0329731	0.00140973	0.0603152	0.00224607	gln_L
C00064	GLUTAMINE	C5H10N2O3	4	0	0	0	0	6.53002e-07	1.13103e-06	0	0	0.000338505	0.000263162	0.00385135	0.000919227	0.00699104	0.000566947	0.011694	0.00196587	0.0195638	0.00138698	0.0291231	0.00556744	0.0307901	0.000858778	0.0566448	0.00330215	gln_L
C00064	GLUTAMINE	C5H10N2O3	5	0	0	0	0	0	0	0	0	6.29505e-05	7.38037e-05	0.00216724	0.000282328	0.00469885	0.000937361	0.00651408	0.000962376	0.0128367	5.59659e-05	0.0208814	0.000939906	0.0230489	0.00174895	0.0506595	0.00166587	gln_L
C00025	GLUTAMATE	C5H9NO4	0	0.993096	0.00355138	0.992133	0.00360092	0.98471	0.00132387	0.939473	0.00196682	0.869036	0.00560651	0.701862	0.0116599	0.581187	0.00413206	0.491544	0.0157601	0.343161	0.00945628	0.28635	0.00693522	0.252231	0.0213848	0.226448	0.00411316	glu_L
C00025	GLUTAMATE	C5H9NO4	1	0.00679219	0.00347947	0.0048363	0.00409566	0.00604111	0.00146181	0.00884061	0.00150241	0.00688472	0.000360627	0.0196628	0.00373601	0.0289293	0.00204761	0.0411741	0.00442233	0.0542468	0.00637825	0.0509619	0.00129879	0.0440222	0.00292368	0.041148	0.00455384	glu_L
C00025	GLUTAMATE	C5H9NO4	2	0	0	0.00276873	0.000670619	0.00826796	0.00227501	0.042213	0.00384499	0.100391	0.0033268	0.207033	0.0112124	0.248512	0.00182408	0.269194	0.00571556	0.272416	0.00193224	0.245799	0.00749441	0.235359	0.00682938	0.204649	0.00585064	glu_L
C00025	GLUTAMATE	C5H9NO4	3	5.40692e-05	6.70385e-05	0.000259854	0.000203437	0.000786109	0.000304738	0.00450842	0.00142154	0.0104874	0.000838421	0.0317909	0.00251066	0.0607934	0.0041382	0.0778785	0.00238085	0.127505	0.00539082	0.147449	0.004504	0.15203	0.0089519	0.155367	0.0100739	glu_L
C00025	GLUTAMATE	C5H9NO4	4	4.08574e-05	7.07671e-05	1.93527e-06	3.35199e-06	0.000179042	0.000143665	0.00354842	0.000506604	0.00901474	0.00103249	0.0264237	0.000409481	0.0536631	0.00317741	0.075892	0.0080933	0.125307	0.00430289	0.153923	0.00303722	0.167701	0.00949281	0.188772	0.0136487	glu_L
C00025	GLUTAMATE	C5H9NO4	5	1.7119e-05	2.9651e-05	0	0	1.58765e-05	2.74989e-05	0.00141629	0.000310296	0.0041865	0.000626245	0.0132276	0.000338062	0.026915	0.000634642	0.0443179	0.00083472	0.0773636	0.00498779	0.115518	0.00121396	0.148657	0.00792453	0.183617	0.00910088	glu_L
C00074	PHOSPHOENOLPYRUVATE	C3H5O6P	0	0.761712	0.0302935	0.238734	0.0205879	0.215134	0.0435203	0.124166	0.0362355	0.0854038	0.0318143	0.054335	0.0161996	0.0540521	0.0410493	0.0222133	0.00827444	0.0336153	0.019102	0.0131403	0.00697594	0.0379828	0.0104664	0.0270465	0.00353951	pep
C00074	PHOSPHOENOLPYRUVATE	C3H5O6P	1	0.000729849	0.00126414	0	0	0	0	0	0	0	0	0	0	0	0	0	0	0	0	0	0	0	0	0	0	pep
C00074	PHOSPHOENOLPYRUVATE	C3H5O6P	2	0.23295	0.0360453	0.197683	0.0523413	0.208285	0.0388057	0.155468	0.0215954	0.145841	0.0531853	0.26922	0.028706	0.236843	0.0433303	0.238076	0.0674166	0.265418	0.0406377	0.239352	0.0526432	0.231422	0.0670504	0.205007	0.0475075	pep
C00074	PHOSPHOENOLPYRUVATE	C3H5O6P	3	0.00460769	0.00798076	0.563583	0.0443591	0.576581	0.00478402	0.720366	0.029813	0.768755	0.0252264	0.676445	0.0358103	0.709105	0.0565932	0.739711	0.0600212	0.700967	0.0588981	0.747507	0.0595589	0.730595	0.0760499	0.767947	0.0439694	pep
C00022	PYRUVATE	C3H4O3	0	0.991694	0.0143862	0.564811	0.0360888	0.501976	0.094111	0.378965	0.0477202	0.300428	0.058336	0.338227	0.0715492	0.262355	0.0505902	0.265482	0.05361	0.205443	0.0190427	0.183008	0.0346431	0.180936	0.0501028	0.121411	0.0183986	pyr
C00022	PYRUVATE	C3H4O3	1	0.00830585	0.0143862	0	0	0	0	0.000959788	0.0016624	0	0	0.00804832	0.00697371	0.00469441	0.00813095	0	0	0	0	0.000872199	0.00151069	0.0110461	0.00157142	0.0139829	0.00542738	pyr
C00022	PYRUVATE	C3H4O3	2	0	0	0	0	0	0	0	0	0.000765444	0.00132579	0	0	0	0	0.00289683	0.00501746	0.00727846	0.00648296	0.00556563	0.00963996	0.0174351	0.0152293	0.0245254	0.0116162	pyr
C00022	PYRUVATE	C3H4O3	3	0	0	0.435189	0.0360888	0.498024	0.094111	0.620075	0.0474588	0.698807	0.0585628	0.653725	0.065634	0.73295	0.0587205	0.731622	0.0562023	0.787279	0.0173035	0.810554	0.042875	0.790583	0.0664184	0.840081	0.034034	pyr
C00186	LACTATE	C3H6O3	0	0.965625	0.0156321	0.504653	0.0838557	0.447633	0.0644271	0.385681	0.107718	0.340074	0.00469833	0.269889	0.0727536	0.21683	0.0455597	0.268952	0.0395674	0.153566	0.0137462	0.128467	0.0225018	0.135505	0.0215759	0.168513	0.0470555	lac_L
C00186	LACTATE	C3H6O3	1	0.0296534	0.013112	0.000989073	0.00171313	0.00179099	0.00310209	0.00344964	0.00581423	0.00167225	0.00148564	0.00338803	0.0029591	0.00106615	0.00184662	0.00471957	0.00460657	0.00267731	0.00329611	0.00873536	0.00248723	0.00952463	0.00135732	0.0213633	0.00592621	lac_L
C00186	LACTATE	C3H6O3	2	0.00470765	0.00253603	0.0014842	0.00257071	0	0	0.00330235	0.0040994	0.00351728	0.00609211	0.00271251	0.0046982	0.00134042	0.00196811	0.0372847	0.0236275	0.0188575	0.00872175	0.018633	0.0131985	0.0349478	0.0125662	0.0872491	0.028844	lac_L
C00186	LACTATE	C3H6O3	3	1.35258e-05	2.34274e-05	0.492874	0.0833085	0.550576	0.0622213	0.607567	0.0994531	0.654736	0.00876102	0.724011	0.074982	0.780763	0.0460684	0.689044	0.0669614	0.8249	0.0239727	0.844165	0.032489	0.820023	0.0346106	0.722874	0.080027	lac_L
C00026	KETOGLUTARATE	C5H6O5	0	0.996835	0.000598777	0.9982	0.000552212	0.996122	0.00163972	0.954551	0.0300177	0.890749	0.0196771	0.698359	0.00808336	0.572732	0.007553	0.496085	0.0231595	0.322901	0.00696903	0.254881	0.00904971	0.23311	0.00731267	0.191607	0.00232855	akg
C00026	KETOGLUTARATE	C5H6O5	1	0.000198474	0.000343767	0	0	0.00020401	0.000177152	0.00983273	0.00859046	0.00266723	0.0010658	0.0160403	0.00586767	0.0309286	0.00584627	0.0386794	0.00340523	0.0568053	0.00213675	0.0599856	0.00379562	0.0578689	0.00443226	0.0540378	0.00436929	akg
C00026	KETOGLUTARATE	C5H6O5	2	0.000278001	0.000481512	0	0	0.000193599	0.000240107	0.02854	0.033252	0.0868294	0.0178302	0.213453	0.00919587	0.258126	0.00781178	0.27175	0.0120188	0.27501	0.00580292	0.266362	0.00398645	0.24651	0.0136194	0.213529	0.0138541	akg
C00026	KETOGLUTARATE	C5H6O5	3	7.87371e-05	0.000122864	0	0	0	0	0.00120121	0.00173518	0.010007	0.00155723	0.0342574	0.00444746	0.0594384	0.0027939	0.0871244	0.00307334	0.135907	0.000788897	0.158255	0.00358755	0.159624	0.00328089	0.172192	0.00581248	akg
C00026	KETOGLUTARATE	C5H6O5	4	0	0	0	0	9.48645e-05	0.00016431	0.00206255	0.000933966	0.00442392	0.00175644	0.0254086	0.000712263	0.0539906	0.00381493	0.0676677	0.00349745	0.129791	0.00607755	0.145525	0.00337427	0.164119	0.00468583	0.189677	0.00672176	akg
C00026	KETOGLUTARATE	C5H6O5	5	0.0026098	0.00028862	0.00180044	0.000552212	0.00338557	0.00156871	0.00381257	0.00153887	0.00532326	0.000742871	0.0124817	0.000381485	0.0247848	0.00121163	0.0386938	0.00210265	0.0795858	0.00154202	0.114992	0.00524059	0.138768	0.00528263	0.178958	0.00433161	akg
C00042	SUCCINATE	C4H6O4	0	0.967468	0.0247485	0.969467	0.00460758	0.945583	0.0202389	0.910751	0.0188581	0.852128	0.0282742	0.723363	0.0218844	0.594472	0.0208693	0.483969	0.0403492	0.320709	0.019379	0.293835	0.0225069	0.23498	0.0193245	0.220537	0.0217079	succ
C00042	SUCCINATE	C4H6O4	1	0.00770776	0.0133502	0.00551273	0.00130958	0	0	0	0	0.0041627	0.00456007	0.0376929	0.00797759	0.0500971	0.00755388	0.0739746	0.0158096	0.100704	0.0152102	0.101152	0.0100806	0.109084	0.00998539	0.0816428	0.00104642	succ
C00042	SUCCINATE	C4H6O4	2	0.00660375	0.00573688	0.00747572	0.00537233	0.0327535	0.0133925	0.0656213	0.00961219	0.124118	0.0281798	0.184614	0.0189977	0.249527	0.0218545	0.274664	0.0342996	0.281262	0.0141356	0.266235	0.0144303	0.263218	0.0120931	0.249214	0.0219346	succ
C00042	SUCCINATE	C4H6O4	3	0	0	0	0	0	0	0	0	0.00100564	0.00174181	0.0144328	0.00176428	0.050442	0.00999216	0.073308	0.00677874	0.143784	0.00965272	0.153468	0.00742477	0.173181	0.0134057	0.19716	0.0223013	succ
C00042	SUCCINATE	C4H6O4	4	0.0182208	0.00825893	0.0175441	0.00285421	0.0216636	0.0154454	0.0236278	0.0147609	0.0185852	0.00420155	0.0398965	0.00651792	0.0554617	0.00630973	0.0940843	0.0095054	0.15354	0.0079953	0.18531	0.00963035	0.219537	0.0246713	0.251446	0.033711	succ
C00122	FUMARATE	C4H4O4	0	1	0	0.99152	0.00818124	0.99221	0.00855928	0.941459	0.0037507	0.884179	0.00409272	0.705713	0.0173542	0.579003	0.00596034	0.499507	0.00909713	0.373267	0.00557377	0.317645	0.0233721	0.275568	0.0138686	0.226997	0.0081737	fum
C00122	FUMARATE	C4H4O4	1	0	0	0	0	0	0	0	0	0	0	0.0164113	0.00624608	0.0281015	0.00696896	0.0491277	0.00768653	0.0802112	0.00247878	0.0751483	0.00541946	0.0842973	0.00937067	0.0842807	0.00803327	fum
C00122	FUMARATE	C4H4O4	2	0	0	0	0	0	0	0.00537153	0.00749849	0.022135	0.00264218	0.10889	0.0191743	0.162378	0.00465019	0.183255	0.0178612	0.224987	0.0125995	0.213172	0.00438654	0.233708	0.0126469	0.222952	0.0212437	fum
C00122	FUMARATE	C4H4O4	3	0	0	0.00848026	0.00818124	0.00779032	0.00855928	0.053169	0.010028	0.0921057	0.00693521	0.156182	0.0188768	0.202541	0.010516	0.226787	0.0022095	0.243149	0.00714976	0.281521	0.00500089	0.264301	0.0168862	0.286726	0.0274781	fum
C00122	FUMARATE	C4H4O4	4	0	0	0	0	0	0	0	0	0.00158078	0.00273798	0.0128032	0.00271917	0.0279767	0.00744454	0.0413232	0.00375654	0.0783866	0.00339465	0.112514	0.018542	0.142125	0.0143772	0.179044	0.0106171	fum
C00149	MALATE	C4H6O5	0	0.980222	0.00622004	0.961254	0.0165406	0.932715	0.0107059	0.90307	0.00432229	0.854434	0.00506088	0.709838	0.0205341	0.583688	0.00114276	0.509937	0.0183643	0.377655	0.0121486	0.300522	0.00983314	0.268786	0.0166124	0.217313	0.013008	mal_L
C00149	MALATE	C4H6O5	1	0.00184463	0.00265017	0.00340531	0.00323862	0.0148764	0.00436737	0.00507115	0.00273069	0.0107906	0.00702521	0.0115006	0.00320877	0.0318745	0.00393835	0.0470167	0.00188021	0.0753237	0.00331023	0.0823584	0.0121373	0.0891302	0.00550726	0.0767542	0.00771255	mal_L
C00149	MALATE	C4H6O5	2	0.0038296	0.00422264	0.00816071	0.00748863	0.0123437	0.00312216	0.0221835	0.00447015	0.0374825	0.00800435	0.113974	0.0094421	0.142056	0.00451915	0.164956	0.0340902	0.22531	0.00336954	0.209915	0.00703241	0.225476	0.0149793	0.236933	0.0259156	mal_L
C00149	MALATE	C4H6O5	3	0.00741143	0.00120133	0.0202501	0.00280038	0.0251732	0.00409346	0.0552563	0.00416204	0.0862295	0.00426221	0.149807	0.0145054	0.214394	0.00156388	0.239883	0.0168599	0.242714	0.00967987	0.289542	0.01124	0.273494	0.00438297	0.288156	0.017433	mal_L
C00149	MALATE	C4H6O5	4	0.00669239	0.00205272	0.00693003	0.00394558	0.0148922	0.00421236	0.0144195	0.00373856	0.0110631	0.000827587	0.0148798	0.00294054	0.0279885	0.0015732	0.0382068	0.00279161	0.0789982	0.00450532	0.117663	0.0101102	0.143114	0.00638335	0.180845	0.0120735	mal_L
C00158	CITRATE	C6H8O7	0	0.72134	0.224547	0.642921	0.127306	0.484171	0.0492943	0.432076	0.0521945	0.413639	0.0162823	0.416375	0.0296826	0.373683	0.0286445	0.350252	0.0594776	0.25542	0.0779025	0.196946	0.0303543	0.220954	0.0220782	0.159344	0.0105604	cit
C00158	CITRATE	C6H8O7	1	0.0721756	0.0671843	0.0756033	0.0270069	0.0822607	0.0188779	0.0712096	0.0154427	0.0920293	0.0222028	0.0653676	0.0241109	0.0620164	0.00488208	0.0550454	0.0365624	0.0725959	0.0218952	0.0640664	0.0139272	0.0625221	0.00924739	0.0580752	0.0139676	cit
C00158	CITRATE	C6H8O7	2	0.0634805	0.0585208	0.109924	0.0490715	0.169732	0.0399602	0.185747	0.019704	0.193243	0.0355842	0.180936	0.0191391	0.223827	0.0252789	0.237446	0.0198795	0.230019	0.0226664	0.228521	0.0202957	0.206999	0.039536	0.178617	0.0341249	cit
C00158	CITRATE	C6H8O7	3	0.0472121	0.0318102	0.0637032	0.027352	0.0854936	0.0318983	0.110401	0.0288106	0.118308	0.02086	0.116632	0.0233255	0.109604	0.0159256	0.115402	0.0159233	0.141612	0.00729255	0.135141	0.00606315	0.138724	0.00973508	0.168394	0.0108901	cit
C00158	CITRATE	C6H8O7	4	0.0477857	0.0381931	0.0521822	0.0193719	0.0950641	0.0196503	0.0862361	0.0142644	0.0875733	0.0283643	0.106426	0.0200004	0.118567	0.0346374	0.118309	0.0100166	0.138545	0.0199515	0.170036	0.00641698	0.156071	0.01484	0.208574	0.0297842	cit
C00158	CITRATE	C6H8O7	5	0.0370281	0.0251384	0.0445846	0.0198594	0.0675905	0.0123755	0.0856856	0.0251892	0.0811408	0.00844347	0.0791761	0.00730845	0.0761313	0.006753	0.0849571	0.0304555	0.111438	0.0211449	0.142212	0.0171812	0.154644	0.0110602	0.14804	0.014471	cit
C00158	CITRATE	C6H8O7	6	0.0109783	0.0106868	0.011081	0.00826145	0.0156881	0.0110718	0.028645	0.011787	0.0140672	0.00641907	0.0350876	0.0158338	0.0361723	0.00751642	0.038588	0.00655083	0.0503707	0.0185321	0.0630771	0.0167733	0.0600871	0.0206573	0.0789551	0.0172433	cit

### Sheet: S6 Flux comparison
RXN_ID	RXN_NAME	RXN_Formula	subSystems	INCA model Equation	EntropyFlux	MoietyFlux	FBAFlux	INCAmodel	StdErr	LB	UB
Merge				Glucose.e -> Glucose	427.44	427.44	440	433.907	0.1896	421.253	446.559
GLCt1r	Glucose Transport (Uniport)	glc_D[e] <=> glc_D[c]	Transport, extracellular		358.092	357.298	100000
GLCt4	Glucose Transport via Sodium Symport	na1[e] + glc_D[e] <=> na1[c] + glc_D[c]	Transport, extracellular		69.3475	70.1416	-99560
Reversed				Pyr -> Pyr.e	6.93775	5.15658	-100000	774.601	0.4685	660.744	896.959
PYRt2r	Transport of Pyruvate Reversible via Proton Symport	h[e] + pyr[e] <=> h[c] + pyr[c]	Transport, extracellular	Pyr -> Pyr.out	-6.93775	-5.15658	100000	852.293	0.2349	764.605	940.097
				Pyr.in -> Pyr				77.6918	0.2336	43.1377	103.862
GLNt4	Transport of L-Glutamine via Sodium Symport, Reversible	na1[e] + gln_L[e] -> na1[c] + gln_L[c]	Transport, extracellular	Gln.e -> Gln	1.51473	2.11347	0	6.309e-08	2.7233e-08	-1484.3	1228.8
				Gln.in -> Gln				1.6309e-07	2.7233e-08	0	1228.8
				Gln -> Gln.out				1e-07	0	0	1484.3
Merge				Glu.e -> Glu	2.27642	2.71795	100009	1.3933	0.0583	1.2374	1.5531
GLUt6	Glutamate Transport via Na, H Symport And K Antiport	h[e] + 3 na1[e] + k[c] + glu_L[e] -> h[c] + 3 na1[c] + glu_L[c] + k[e]	Transport, extracellular		2e-06	-7.27691e-05	100000
GLUVESSEC	L-Glutamate Secretion via Secretory Vesicle (ATP Driven)	h2o[c] + atp[c] + glu_L[c] -> h[c] + adp[c] + pi[c] + glu_L[e]	Transport, extracellular		1.69e-08	-9.89191e-07	0
GLUPROASCT1	Glutamate Intake by System Asct-1 Transporter	na1[e] + glu_L[e] + pro_L[c] -> na1[c] + glu_L[c] + pro_L[e]	Transport, extracellular		2.27642	2.71802	9.204
Reversed				Lac -> Lac.e	84.5875	35.4093	-100000	91.5993	0.4437	12.3899	170.811
L_LACt2r	L-Lactate Reversible Transport via Proton Symport	h[e] + lac_L[e] <=> h[c] + lac_L[c]	Transport, extracellular		-84.5875	-35.4093	100000
Merge				Glucose -> G6P	101.861	55.6727	0.0001	433.907	0.1896	421.253	446.559
HEX1	Hexokinase (D-Glucose:ATP)	atp[c] + glc_D[c] -> h[c] + adp[c] + g6p[c]	Glycolysis/gluconeogenesis		47.087	22.6522	0.0001
CBPPer	Carbamoyl Phosphate Phosphotransferase, Endoplasmic Reticulum	h[r] + glc_D[r] + cbp[r] -> co2[r] + nh4[r] + g6p[r]	Glycolysis/gluconeogenesis		3.83e-08	0.000394903	0
r0354	Hexokinase	itp[c] + glc_D[c] -> h[c] + idp[c] + g6p[c]	Glycolysis/gluconeogenesis		4.63871	3.33903	0
r0355	Hexokinase	datp[c] + glc_D[c] -> h[c] + dadp[c] + g6p[c]	Glycolysis/gluconeogenesis		50.135	29.6811	0
PGI	Glucose-6-Phosphate Isomerase	g6p[c] <=> f6p[c]	Glycolysis/gluconeogenesis	G6P -> F6P	73.1642	49.1976	-100000	433.907	0.6968	421.253	446.559
PFK	Phosphofructokinase	atp[c] + f6p[c] -> h[c] + adp[c] + fdp[c]	Glycolysis/gluconeogenesis	F6P -> FBP	30.7213	19.3229	0	433.907	0.1853	421.252	446.559
FBA	Fructose-Bisphosphate Aldolase	fdp[c] <=> dhap[c] + g3p[c]	Glycolysis/gluconeogenesis	FBP -> DHAP + GAP	66.8249	43.468	0	433.907	0.1853	421.252	446.559
TPI	Triose-Phosphate Isomerase	dhap[c] <=> g3p[c]	Glycolysis/gluconeogenesis	DHAP <-> GAP	78.6574	52.0826	-7498	433.907	0.1853	421.252	446.559
Merge				GAP <-> 3PG	158.55	105.387	-7057	867.814	0.2545	842.506	893.118
GAPD	Glyceraldehyde-3-Phosphate Dehydrogenase	pi[c] + nad[c] + g3p[c] <=> h[c] + nadh[c] + 13dpg[c]	Glycolysis/gluconeogenesis		158.55	105.387	-7057
PGK	Phosphoglycerate Kinase	atp[c] + 3pg[c] <=> adp[c] + 13dpg[c]	Glycolysis/gluconeogenesis		-158.55	-105.392	7057
ACYP	Acylphosphatase	h2o[c] + 13dpg[c] -> h[c] + pi[c] + 3pg[c]	Glycolysis/gluconeogenesis		2.21e-08	-0.000499282	0
Merge				3PG <-> PEP	158.55	105.393	-7057	867.814	0.2545	842.506	893.118
PGM	Phosphoglycerate Mutase	2pg[c] <=> 3pg[c]	Glycolysis/gluconeogenesis		-158.55	-105.393	7057
ENO	Enolase	2pg[c] <=> h2o[c] + pep[c]	Glycolysis/gluconeogenesis		158.55	105.394	-7057
Merge				PEP <-> Pyr	152.583	100.71	92940	867.814	0.2545	842.506	893.118
PYK	Pyruvate Kinase	h[c] + adp[c] + pep[c] -> atp[c] + pyr[c]	Glycolysis/gluconeogenesis		48.1542	34.184	0
r0413	DATP:Pyruvate O2-Phosphotransferase	h[c] + pep[c] + dgdp[c] -> pyr[c] + dgtp[c]	Glycolysis/gluconeogenesis		5.5925	4.0385	0
r0280	DATP:Pyruvate O2-Phosphotransferase	h[c] + pep[c] + dadp[c] -> pyr[c] + datp[c]	Glycolysis/gluconeogenesis		45.2266	26.0918	0
r0122	GTP:Pyruvate O2-Phosphotransferase	h[c] + pep[c] + gdp[c] -> pyr[c] + gtp[c]	Glycolysis/gluconeogenesis		6.67456	4.14983	0
r0153	CTP:Pyruvate O2-Phosphotransferase	h[c] + pep[c] + cdp[c] -> pyr[c] + ctp[c]	Glycolysis/gluconeogenesis		5.95838	4.87796	92940
r0165	UTP:Pyruvate O2-Phosphotransferase	h[c] + udp[c] + pep[c] -> pyr[c] + utp[c]	Glycolysis/gluconeogenesis		40.9762	27.3676	0
Merge				Pyr <-> Lac	132.023	67.6056	55	91.5993	0.4437	12.3899	170.811
LDH_Lm	L-Lactate Dehydrogenase	nad[m] + lac_L[m] <=> h[m] + nadh[m] + pyr[m]	Pyruvate metabolism		0.108308	-0.003225	1205
LDH_L	L-Lactate Dehydrogenase	nad[c] + lac_L[c] <=> h[c] + pyr[c] + nadh[c]	Glycolysis/gluconeogenesis		-131.171	-66.3706	-100000
r0173	(S)-Lactate:NAD+ Oxidoreductase	nad[x] + lac_L[x] <=> h[x] + nadh[x] + pyr[x]	Glycolysis/gluconeogenesis		-0.960415	-1.23175	98740
Merge				G6P -> 6PG	7.99321	1.56618	0	1e-07	0.8256	0	446.492
G6PDH1rer	Glucose-6-Phosphate Dehydrogenase, Endoplasmic Reticulum	nad[r] + g6p[r] <=> h[r] + nadh[r] + 6pgl[r]	Pentose phosphate pathway		0.00669441	0.764728	-0.03862
G6PDH2rer	Glucose 6-Phosphate Dehydrogenase, Endoplasmic Reticulum	nadp[r] + g6p[r] <=> h[r] + nadph[r] + 6pgl[r]	Pentose phosphate pathway		0.216004	0.352536	0.03862
G6PDH2c	Glucose 6-Phosphate Dehydrogenase	3 nadp[c] + 3 g6p[c] -> 3 h[c] + 3 nadph[c] + 3 6pgl[c]	Pentose phosphate pathway		7.77051	0.448918	0
PGLer	6-Phosphogluconolactonase, Endoplasmic Reticulum	h2o[r] + 6pgl[r] -> h[r] + 6pgc[r]	Pentose phosphate pathway		0.222698	1.11828	0
PGLc	6-Phosphogluconolactonase	3 h2o[c] + 3 6pgl[c] -> 3 h[c] + 3 6pgc[c]	Pentose phosphate pathway		7.48044	0.406837	0
PGL	6-Phosphogluconolactonase	h2o[c] + 6pgl[c] -> h[c] + 6pgc[c]	Pentose phosphate pathway		0.87022	0.130181	0
Merge				6PG -> Ru5P + CO2	0.608951	1.9458e-05	0	1e-07	0.8256	0	446.492
GNDer	Phosphogluconate Dehydrogenase, Endoplasmic Reticulum	nadp[r] + 6pgc[r] -> nadph[r] + co2[r] + ru5p_D[r]	Pentose phosphate pathway		1.31e-06	1.13082e-05	0
GNDc	Phosphogluconate Dehydrogenase	3 nadp[c] + 3 6pgc[c] -> 3 nadph[c] + 3 co2[c] + 3 ru5p_D[c]	Pentose phosphate pathway		0.462514	2.30807e-06	0
GND	Phosphogluconate Dehydrogenase	nadp[c] + 6pgc[c] -> nadph[c] + co2[c] + ru5p_D[c]	Pentose phosphate pathway		0.146435	5.84173e-06	0
Merge				Ru5P <-> R5P	1.20287	1.44728	7940	3.3333e-08	0.2752	-2.1684e-19	148.831
r0249	D-Ribose-5-Phosphate Ketol-Isomerase	r5p[r] <=> ru5p_D[r]	Pentose phosphate pathway		-0.265963	-0.3116	-100000
RPI	Ribose-5-Phosphate Isomerase	r5p[c] <=> ru5p_D[c]	Pentose phosphate pathway		-0.936905	-1.13568	92060
Merge				Ru5P <-> X5P	0.198561	-0.833418	46030	6.6667e-08	0.5504	0	297.661
RPEc	Ribulose 5-Phosphate 3-Epimerase	2 ru5p_D[c] <=> 2 xu5p_D[c]	Pentose phosphate pathway		0.13255	-0.566907	-53970
RPE	Ribulose 5-Phosphate 3-Epimerase	ru5p_D[c] <=> xu5p_D[c]	Pentose phosphate pathway		0.0660101	-0.266511	100000
TALA	Transaldolase	g3p[c] + s7p[c] <=> f6p[c] + e4p[c]	Pentose phosphate pathway	S7P + GAP <-> E4P + F6P	-11.667	-9.28561	3529	3.3333e-08	0.2752	0	148.831
TKT2	Transketolase	xu5p_D[c] + e4p[c] <=> g3p[c] + f6p[c]	Pentose phosphate pathway	X5P + E4P <-> GAP + F6P	0.165555	-0.68246	-3969	3.3333e-08	0.2752	1.0842e-19	148.831
TKT1	Transketolase	xu5p_D[c] + r5p[c] <=> g3p[c] + s7p[c]	Pentose phosphate pathway	X5P + R5P <-> GAP + S7P	0.165555	-0.680058	-3969	3.3333e-08	0.2752	0	148.831
PDHm	Pyruvate Dehydrogenase	nad[m] + coa[m] + pyr[m] -> nadh[m] + co2[m] + accoa[m]	Glycolysis/gluconeogenesis	Pyr -> AcCoA.m + CO2	5.42613	3.49812	0.0001	3.0062	0.1278	2.3677	657.246
Merge				AcCoA.m + OAA <-> Cit	3.502e-07	2.73398	2765	3.0062	0.1278	2.3677	657.246
ACITL	ATP-Citrate Lyase	atp[c] + coa[c] + cit[c] -> adp[c] + pi[c] + accoa[c] + oaa[c]	Citric acid cycle		2.48e-08	-0.000277259	0
CSm	Citrate Synthase	h2o[m] + accoa[m] + oaa[m] -> h[m] + coa[m] + cit[m]	Citric acid cycle		3.75e-07	2.7337	2765
Merge				Cit <-> aKG + CO2	-0.750461	0	2760	3.0062	0.1278	2.3677	657.246
ACONT	Aconitase	cit[c] <=> icit[c]	Citric acid cycle		-0.277745	1.7068	100000
ACONTm	Aconitate Hydratase	cit[m] <=> icit[m]	Citric acid cycle		-0.472717	0.083052	2764
ICDHxm	Isocitrate Dehydrogenase (NAD+)	nad[m] + icit[m] -> akg[m] + nadh[m] + co2[m]	Citric acid cycle		4.12e-07	-0.000716795	100000
ICDHy	Isocitrate Dehydrogenase (NADP)	nadp[c] + icit[c] -> nadph[c] + akg[c] + co2[c]	Citric acid cycle		1.15e-06	7.04372e-06	0
ICDHyp	Isocitrate Dehydrogenase (NADP+)	nadp[x] + icit[x] -> akg[x] + co2[x] + nadph[x]	Citric acid cycle		5.81e-07	4.56742e-05	0
ICDHyrm	Isocitrate Dehydrogenase (NADP+)	nadp[m] + icit[m] <=> nadph[m] + akg[m] + co2[m]	Citric acid cycle		-3.67886	-1.26662	-97240
Merge				aKG <-> Suc + CO2	2.21931	4.86007	2850	4.3995	0.1559	1.7012	438.584
AKGDm	2-Oxoglutarate Dehydrogenase	akg[m] + nad[m] + coa[m] -> nadh[m] + co2[m] + succoa[m]	Citric acid cycle		2.21931	4.86007	2851
SUCOAS1m	Succinate- Coenzyme A Ligase (GDP-Forming)	coa[m] + gtp[m] + succ[m] <=> pi[m] + gdp[m] + succoa[m]	Citric acid cycle		-1.5895	-3.40233	97150
SUCOASm	Succinate- Coenzyme A Ligase (ADP-Forming)	coa[m] + atp[m] + succ[m] <=> adp[m] + pi[m] + succoa[m]	Citric acid cycle		-0.629809	-1.49518	-100000
Merge				Suc <-> Fum	2.16843	4.68999	2853	4.3995	0.1559	1.7012	438.584
SUCD1m	Succinate Dehydrogenase	fad[m] + succ[m] <=> fadh2[m] + fum[m]	Citric acid cycle		0.660044	0.790311	2853
r0509	Succinate:Ubiquinone Oxidoreductase	q10[m] + succ[m] -> q10h2[m] + fum[m]	Citric acid cycle		1.50839	3.89968	0
Merge				Fum <-> Mal	-4.88715	-15.8098	2850	4.3995	0.1559	1.7012	438.584
FUM	Fumarase	h2o[c] + fum[c] <=> mal_L[c]	Citric acid cycle		-5.60928	-29.8207	-97150
FUMm	Fumarase, Mitochondrial	h2o[m] + fum[m] <=> mal_L[m]	Citric acid cycle		0.722135	14.0109	100000
Merge				Mal <-> OAA	-5.15991	-16.0664	1768.2	0.8492	0.2158	-0.7333	330.082
MDH	Malate Dehydrogenase	nad[c] + mal_L[c] <=> h[c] + nadh[c] + oaa[c]	Citric acid cycle		-2.53041	-2.09831	508.2
MDHx	Malate Dehydrogenase, Peroxisomal	nad[x] + mal_L[x] <=> h[x] + nadh[x] + oaa[x]	Citric acid cycle		0.426339	0.778222	-98740
MDHm	Malate Dehydrogenase, Mitochondrial	nad[m] + mal_L[m] <=> h[m] + nadh[m] + oaa[m]	Citric acid cycle		-3.05584	-14.7463	100000
PCm	Pyruvate Carboxylase	pyr[m] + atp[m] + hco3[m] -> h[m] + adp[m] + pi[m] + oaa[m]	Pyruvate metabolism	Pyr + CO2 -> OAA	5.14953	19.5274	1000	2.157	0.1234	1.438	145.556
Merge				Glu <-> aKG	25.113	56.8432	300	1.3933	0.0583	-270.666	19.5928
GLUDxm	Glutamate Dehydrogenase (NAD), Mitochondrial	h2o[m] + nad[m] + glu_L[m] <=> h[m] + akg[m] + nadh[m] + nh4[m]	Glutamate metabolism		14.1898	54.5894	100000
GLUDym	Glutamate Dehydrogenase (NADP), Mitochondrial	h2o[m] + nadp[m] + glu_L[m] <=> h[m] + nadph[m] + akg[m] + nh4[m]	Glutamate metabolism		10.9232	2.25382	-99700
Merge				Gln <-> Glu	1.10649	1.57193	71.53	6.309e-08	2.7233e-08	-81.82	18.1976
GLUNm	Glutaminase, Mitochondrial	h2o[m] + gln_L[m] -> glu_L[m] + nh4[m]	Glutamate metabolism		1.10649	1.57142	71.53
HMR_9802	Glutaminase	h2o[c] + gln_L[c] -> nh4[c] + glu_L[c]	Glutamate metabolism		2.74e-07	0.000512278	0
Merge				Mal -> Pyr + CO2	9.585e-07	0.00129847	1088	3.5503	0.1385	0	48.9698
ME1m	Malic Enzyme (NAD), Mitochondrial	nad[m] + mal_L[m] -> nadh[m] + co2[m] + pyr[m]	Pyruvate metabolism		4.71e-08	0.00128781	0
ME2	Malic Enzyme (NADP)	nadp[c] + mal_L[c] -> pyr[c] + nadph[c] + co2[c]	Pyruvate metabolism		8.65e-07	1.01799e-05	1088
ME2m	Malic Enzyme (NADP), Mitochondrial	nadp[m] + mal_L[m] -> nadph[m] + co2[m] + pyr[m]	Pyruvate metabolism		4.64e-08	4.81704e-07	0

### Sheet: S7 iDopaNeuroC conserved moiety
index	metabolites	rxns	moiety_formula	mass	Minimal_mass_metabolite	Name	Formula	Mass_fraction	Internal reaction coverage	internal subsystem hits in entropy flux-based top 15 active subsystems	internal subsystem hits in moiety flux-based top 15 active subsystems	Uptaken metabolite
28	59	228	'S'	31.9721	'HC00250[e]'	'Hydrosulfide'	'HS'	0.969441	0.408	1	1	Cystine
56	22	60	'C5HA2O5'	140.982	'HC02056[c]'	'1,2-Diacylglycerol-Ld-Pc-Pool'	'C5H6O5R2'	0.965491	0.548	0	0	\
5	27	105	'C19H7N7O4'	397.056	'fol[c]'	'Folate'	'C19H18N7O6'	0.90213	0.556	0	0	Folate
59	60	294	C4H2N2O'	94.0167	'ura[c]'	'Uracil'	'C4H4N2O2'	0.839231	0.756	4	2	Thymidine
27	44	125	'C5H3N2'	91.0296	'im4act[c]'	'Imidazole-4-Acetaldehyde'	'C5H6N2O'	0.827181	0.301	0	0	Histidine
93	31	114	'C6H7O'	95.0497	'4mop[c]'	'4-Methyl-2-Oxopentanoate'	'C6H9O3'	0.736504	0.226	1	1	Leucine
90	30	110	'C6H6O'	94.0419	'3mop[c]'	'3-Methyl-2-Oxopentanoate'	'C6H9O3'	0.728695	0.226	1	1	Isoleucine
29	39	130	'C9H6N'	128.05	'srtn[c]'	'Serotonin'	'C10H13N2O'	0.723027	0.27	0	0	Tryptophan
25	37	148	'S'	31.9721	'3mtp[c]'	'3-Methyl-Thio-Propionate'	'C4H8OS'	0.307336	0.443	1	1	methionine
44	26	103	'CHN'	27.0109	'crtn[c]'	'Creatinine'	'C4H7N3O'	0.23891	0.286	1	1	Arginine
